# Unsupervised tensor decomposition-based method to extract candidate transcription factors as histone modification bookmarks in post-mitotic transcriptional reactivation

**DOI:** 10.1101/2020.09.23.309633

**Authors:** Y-h. Taguchi, Turki Turki

## Abstract

The histone group added to a gene sequence must be removed during mitosis to halt transcription during the DNA replication stage of the cell cycle. However, the detailed mechanism of this transcription regulation remains unclear. In particular, it is not realistic to reconstruct all appropriate histone modifications throughout the genome from scratch after mitosis. Thus, it is reasonable to assume that there might be a type of “bookmark” that retains the positions of histone modifications, which can be readily restored after mitosis. We developed a novel computational approach comprising tensor decomposition (TD)-based unsupervised feature extraction (FE) to identify transcription factors (TFs) that bind to genes associated with reactivated histone modifications as candidate histone bookmarks. To the best of our knowledge, this is the first application of TD-based unsupervised FE to the cell division context and phases pertaining to the cell cycle in general. The candidate TFs identified with this approach were functionally related to cell division, suggesting the suitability of this method and the potential of the identified TFs as bookmarks for histone modification during mitosis.
