## Supplementary material for "Unsupervised tensor decomposition-based method to extract candidate transcription factors as histone modification bookmarks in post-mitotic transcriptional reactivation": Additional_file_1.csv

RERE	473	1	8412457	8877702
EPHA2	1969	1	16450832	16482582
ARHGEF19-AS1	NA	1	16524349	16524852
ARHGEF19	128272	1	16524349	16539104
STPG1	90529	1	24683489	24743424
NIPAL3	57185	1	24742284	24799466
AHDC1	27245	1	27860546	27930942
STK40	83931	1	36805225	36851497
MACF1	23499	1	39546988	39952849
MACF1	23499	1	39546988	39952849
MACF1	23499	1	39546988	39952849
SLC2A1	6513	1	43391052	43424530
SLC2A1-AS1	440584	1	43424720	43449029
GLIS1	148979	1	53971910	54199877
DNAJC6	9829	1	65713902	65881552
RNU2-15P	NA	1	65881499	65881689
LEPR	54741	1	65886248	66107242
LEPR	3953	1	65886248	66107242
LEPROT	54741	1	65886270	65901690
GNG12	55970	1	68167149	68299150
DDAH1	23576	1	85784164	86043933
DDAH1	23576	1	85784164	86043933
CYR61	3491	1	86046444	86049645
BCAR3	8412	1	94027347	94312706
ARHGAP29	9411	1	94614544	94740624
ARHGAP29	9411	1	94614544	94740624
LINC01057	101928079	1	95104017	95285837
KATNBL1P2	NA	1	95116100	95116934
PDE4DIP	101930416	1	144836157	145076186
PDE4DIP	101929792	1	144836157	145076186
PDE4DIP	100996761	1	144836157	145076186
PDE4DIP	100996724	1	144836157	145076186
PDE4DIP	9659	1	144836157	145076186
PDE4DIP	101930416	1	144836157	145076186
PDE4DIP	101929792	1	144836157	145076186
PDE4DIP	100996761	1	144836157	145076186
PDE4DIP	100996724	1	144836157	145076186
PDE4DIP	9659	1	144836157	145076186
SEC22B	101060309	1	145096220	145116922
SEC22B	100996716	1	145096220	145116922
SEC22B	100996517	1	145096220	145116922
S100A2	6273	1	153533584	153540366
S100A16	140576	1	153579362	153585621
S100A14	57402	1	153586731	153589462
S100A13	6284	1	153591263	153606568
LMNA	4000	1	156052364	156109880
MEF2D	4209	1	156433519	156470620
RRNAD1	51093	1	156698234	156706752
MRPL24	79590	1	156707095	156711382
HDGF	3068	1	156711899	156736717
PRCC	5546	1	156720402	156770607
KIRREL	101928229	1	157963063	158070052
KIRREL	55243	1	157963063	158070052
KIRREL-IT1	NA	1	157995340	158000956
TAGLN2	8407	1	159887897	159895522
IGSF9	57549	1	159896829	159915386
C1orf110	339512	1	162794248	162838605
RASAL2	9462	1	178062864	178448644
ABL2	27	1	179068462	179198819
NMNAT2	23057	1	183217372	183387737
OPTC	26254	1	203463271	203477992
PTPN14	5784	1	214522039	214725792
RNU6-1248P	NA	1	223877753	223877816
CAPN2	824	1	223889295	223963720
PXDN	7837	2	1635659	1748624
ASAP2	8853	2	9346894	9545812
HS1BP3	64342	2	20760208	20850849
HS1BP3-IT1	100874343	2	20790535	20792308
MRPL33	9553	2	27994584	28210954
RBKS	64080	2	28004231	28113965
CLIP4	79745	2	29320571	29412509
XDH	7498	2	31557187	31637581
LINC00486	285045	2	33050510	33151760
CRIM1	101929500	2	36583069	36778278
CRIM1	51232	2	36583069	36778278
CRIM1	101929500	2	36583069	36778278
CRIM1	51232	2	36583069	36778278
CRIM1	101929500	2	36583069	36778278
CRIM1	51232	2	36583069	36778278
FEZ2	9637	2	36778570	36873230
RNU6-242P	NA	2	43318526	43318632
SIX3-AS1	100506108	2	45167293	45169012
SIX3	6496	2	45168902	45173216
LINC01119	100134259	2	47043836	47086146
TTC7A	57217	2	47143296	47303276
C2orf61	285051	2	47272677	47382517
CALM2	808	2	47387221	47403740
CALM2	805	2	47387221	47403740
CALM2	801	2	47387221	47403740
RTN4	57142	2	55199325	55339757
IGKV2D-40	NA	2	89890601	89891307
FHL2	2274	2	105974169	106054970
LIMS1	100288695	2	109150857	109303702
LIMS1	3987	2	109150857	109303702
MALL	7851	2	110841447	110874143
ITGB6	100505984	2	160956177	161128399
ITGB6	3694	2	160956177	161128399
ITGB6	100505984	2	160956177	161128399
ITGB6	3694	2	160956177	161128399
RBMS1	5937	2	161128662	161350305
TFPI	7035	2	188328957	188430487
SPATS2L	26010	2	201170604	201346986
CFLAR	8837	2	201980827	202041410
IMPDH1P10	NA	2	202002239	202004750
CFLAR-AS1	65072	2	202005007	202022546
RNU7-45P	NA	2	202006627	202006689
KLF7	8609	2	207938861	208031991
HSPE1P9	NA	2	235363801	235364427
MLPH	79083	2	238394071	238463961
MLPH	79083	2	238394071	238463961
ASB1	51665	2	239335383	239360891
BTD	686	3	15642848	15687329
RARB	5915	3	25215823	25639423
CMTM7	112616	3	32433163	32524559
DUSP7	1849	3	52082935	52090566
LINC00696	NA	3	52097076	52097567
FLNB	2317	3	57994127	58157982
CADPS	8618	3	62384022	62861054
AGGF1P3	NA	3	75702712	75703924
RARRES2P1	NA	3	75707685	75708165
FRG2C	100288801	3	75713481	75716371
FRG2C	651959	3	75713481	75716371
LINC00960	401074	3	75721542	75728454
GBE1	2632	3	81538850	81811312
DCBLD2	131566	3	98514785	98620533
LINC00973	100506377	3	98699902	98701940
COL8A1	1295	3	99357319	99518070
CMSS1	84319	3	99536678	99897447
FILIP1L	11259	3	99548985	99833357
ALCAM	214	3	105085753	105295744
CCDC80	151887	3	112323407	112368377
MYLK	4638	3	123328896	123603178
RPL39P5	NA	3	134070694	134075403
AMOTL2	51421	3	134074716	134094321
MRPS22	56945	3	138724648	139076065
ZBTB38	253461	3	141043055	141168634
ZBTB38	253461	3	141043055	141168634
ZBTB38	253461	3	141043055	141168634
TM4SF18	116441	3	149036285	149052201
TM4SF1-AS1	100874091	3	149095565	149104370
WWTR1	25937	3	149235022	149454501
KCNAB1	7881	3	155755490	156256545
SSR3	6747	3	156257929	156272973
LINC00880	339894	3	156799456	156840793
CLDN11	5010	3	170136653	170578169
CLDN11	5010	3	170136653	170578169
ECT2	1894	3	172468472	172539264
LPP	4026	3	187871072	188608460
EVC	2121	4	5712924	5830772
CRMP1	1400	4	5749811	5894785
AFAP1	60312	4	7760441	7941653
FGF5	2250	4	81187753	81257834
CAMK2D	817	4	114372188	114683083
C4orf51	646603	4	146601356	146692184
PDGFC	56034	4	157681606	157892546
PDGFC	56034	4	157681606	157892546
PDGFC	56034	4	157681606	157892546
RXFP1	59350	4	159236463	159574524
DDX60L	91351	4	169277886	169458937
PALLD	23022	4	169418217	169849608
TRIO	7204	5	14143811	14532235
TRIO	7204	5	14143811	14532235
RAI14	26064	5	34656342	34832732
ADAMTS6	11174	5	64444563	64777747
ADAMTS6	11174	5	64444563	64777747
NLN	57486	5	65018023	65167553
MAST4	375449	5	65892176	66465423
ARHGEF28	64283	5	72921983	73237818
ATP6AP1L	645079	5	81575281	81682796
ATP6AP1L	92270	5	81575281	81682796
NR2F1-AS1	441094	5	92745065	92921354
NR2F1	7025	5	92919043	92930321
C5orf56	NA	5	131746328	131811736
TGFBI	7045	5	135364584	135399507
CXXC5	51523	5	139026884	139063467
SH3TC2	79628	5	148303202	148442726
NDST1	3340	5	149865381	149937773
ATOX1	475	5	151121877	151152093
ERGIC1	57222	5	172261278	172379688
ERGIC1	57222	5	172261278	172379688
ADTRP	84830	6	11712287	11807279
FLOT1	10211	6	30695486	30710510
IER3	8870	6	30710976	30712331
RN7SL353P	NA	6	30718815	30719062
HCG20	NA	6	30734602	30760027
HMGA1	3159	6	34204650	34214008
C6orf1	221491	6	34214157	34217247
TMEM217	221468	6	37179956	37225931
GLTSCR1L	23506	6	42749765	42836298
RUNX2	860	6	45295894	45632086
RNU6-515P	NA	6	45613841	45613912
EFHC1	114327	6	52285106	52387892
TRAM2	9697	6	52362200	52441713
TRAM2	9697	6	52362200	52441713
DST	667	6	56322785	56819426
LINC00472	79940	6	72054047	72130472
MIR30A	407029	6	72113254	72113324
NT5E	4907	6	86159809	86205500
LAMA2	3908	6	129204342	129837714
MTHFD1L	101928195	6	151186685	151423023
MTHFD1L	100996643	6	151186685	151423023
MTHFD1L	25902	6	151186685	151423023
MTHFD1L	101928195	6	151186685	151423023
MTHFD1L	100996643	6	151186685	151423023
MTHFD1L	25902	6	151186685	151423023
SYNJ2	8871	6	158402888	158520208
HDAC9	9734	7	18126572	19042039
IGF2BP3	10643	7	23349828	23510086
PDE1C	5137	7	31790793	32338941
COA1	55744	7	43648055	43769316
TNS3	64759	7	47314752	47622156
EGFR	1956	7	55086714	55324313
EGFR	1956	7	55086714	55324313
SEMA3C	10512	7	80371854	80551675
CDK6	1021	7	92234235	92465908
SERPINE1	5054	7	100770370	100782547
FBXL13	222235	7	102453308	102715286
LINC01004	NA	7	104590762	104653491
KMT2E-AS1	NA	7	104653872	104654768
KMT2E	55904	7	104654626	104754808
MET	4233	7	116312444	116438440
MIR29B1	646329	7	130561495	130598069
MIR29B1	407024	7	130561495	130598069
MIR29B1	407021	7	130561495	130598069
MIR29A	646329	7	130561495	130598069
MIR29A	407024	7	130561495	130598069
MIR29A	407021	7	130561495	130598069
LINC-PINT	NA	7	130626519	130794935
FAM180A	389558	7	135413096	135433594
CREB3L2	64764	7	137559725	137686813
HIPK2	28996	7	139246316	139477577
FAM167A	83648	8	11278972	11332224
BLK	640	8	11351510	11422113
DLC1	10395	8	12940870	13373167
MTND4P7	NA	8	13210910	13211039
DLC1	10395	8	12940870	13373167
LOXL2	4017	8	23154702	23282841
BNIP3L	665	8	26240414	26363152
TM2D2	83877	8	38846327	38854343
ADAM9	8754	8	38854388	38962663
TRIM55	84675	8	67039131	67087720
C8orf46	254778	8	67372238	67430759
EXT1	2131	8	118806729	119124092
MRPS36P3	NA	8	123103719	123103848
PVT1	100302185	8	128806779	129113499
PVT1	5820	8	128806779	129113499
PVT1	100302185	8	128806779	129113499
PVT1	5820	8	128806779	129113499
ASAP1	50807	8	131064353	131455906
EXOSC4	54512	8	145133529	145135550
GPAA1	8733	8	145137493	145141119
CYC1	1537	8	145149930	145152428
PPP1R16A	84988	8	145703352	145727504
GPT	2875	8	145728356	145732557
MFSD3	113655	8	145734457	145736596
RECQL4	9401	8	145736667	145743229
LRRC14	9684	8	145743376	145750557
LRRC24	441381	8	145747761	145752416
GLIS3	169792	9	3824127	4348392
PDCD1LG2	80380	9	5510545	5571282
CCDC171	203238	9	15552895	16061661
ADAMTSL1	92949	9	18473892	18910948
MIR31HG	554202	9	21455641	21559668
KHSRPP1	NA	9	21695175	21696942
RN7SL151P	NA	9	21699313	21699569
RUSC2	9853	9	35490124	35561895
RPL36AP33	NA	9	35507561	35507870
RNA5SP284	NA	9	68408924	68409041
LINC00537	203274	9	68413482	68414196
MIR4477B	100616194	9	68415308	68415388
MIR4477B	100616184	9	68415308	68415388
MIR4477A	100616194	9	68415308	68415388
MIR4477A	100616184	9	68415308	68415388
SHC3	53358	9	91628060	91793682
MUSK	4593	9	113431051	113563859
SUSD1	64420	9	114803065	114937688
NEK6	10783	9	127019885	127115586
MAPKAP1	79109	9	128199672	128469513
PPP2R4	5524	9	131873229	131911225
KLF6	1316	10	3818188	3827473
LINC00704	100216001	10	4692377	4720346
LINC00705	338588	10	4697619	4704611
AKR1E2	83592	10	4828821	4890254
FRMD4A	55691	10	13685706	14504141
MIR4293	100422843	10	14425199	14425276
CUBN	8029	10	16865963	17171830
CUBN	8029	10	16865963	17171830
CUBN	8029	10	16865963	17171830
VIM-AS1	100507347	10	17256238	17271984
VIM	7431	10	17270258	17279592
NRP1	8829	10	33466420	33625190
ARHGAP22	58504	10	49654077	49864310
REEP3	221035	10	65281123	65384883
MYPN	84665	10	69865912	69971774
MYPN	84665	10	69865912	69971774
PBLD	64081	10	70042417	70092806
HNRNPH3	3189	10	70090931	70102948
COL13A1	1305	10	71561644	71724031
COL13A1	1305	10	71561644	71724031
CHST3	9469	10	73724123	73773322
CAMK2G	818	10	75572259	75634343
PLAU	5328	10	75668935	75677255
C10orf55	414236	10	75669727	75682535
VCL	7414	10	75757872	75879918
KCNMA1	3778	10	78629359	79398353
KCNMA1	3778	10	78629359	79398353
KCNMA1	3778	10	78629359	79398353
KCNMA1	3778	10	78629359	79398353
KCNMA1	3778	10	78629359	79398353
COX6CP15	NA	10	79193330	79193540
KCNMA1	3778	10	78629359	79398353
ZMIZ1-AS1	283050	10	80703085	80827652
ZMIZ1-AS1	283050	10	80703085	80827652
ZMIZ1	57178	10	80828792	81076276
ZMIZ1	57178	10	80828792	81076276
ZMIZ1	57178	10	80828792	81076276
TSPAN14	81619	10	82213922	82292879
ANKRD1	27063	10	92671853	92681033
RNU6-740P	NA	10	92682488	92682592
MYOF	26509	10	95066186	95242074
MYOF	26509	10	95066186	95242074
MYOF	26509	10	95066186	95242074
MYOF	26509	10	95066186	95242074
UBTD1	80019	10	99258625	99330966
DNMBP	23268	10	101635334	101769676
DNMBP	23268	10	101635334	101769676
LINC00263	NA	10	102133372	102143125
GBF1	8729	10	104005289	104142656
SUFU	51684	10	104263744	104393292
ST13P13	NA	10	104975466	104976557
ITPRIP	85450	10	106071894	106098162
DUSP5	1847	10	112257596	112271302
TCF7L2	6934	10	114710009	114927437
TCF7L2	6934	10	114710009	114927437
FAM160B1	57700	10	116581503	116659591
FAM160B1	57700	10	116581503	116659591
PPAPDC1A	196051	10	122216466	122349367
CUZD1	50624	10	124591665	124639146
FAM24B	196792	10	124608594	124639157
DHX32	55760	10	127524906	127585005
RNU2-42P	NA	10	127579135	127579247
FANK1	92565	10	127585108	127698161
ADAM12	8038	10	127700950	128077024
ADAM12	8038	10	127700950	128077024
WEE1	7465	11	9595228	9615004
SBF2-AS1	283104	11	9779839	9832866
MICAL2	9645	11	12115543	12285334
MICAL2	9645	11	12115543	12285334
MICAL2	9645	11	12115543	12285334
MICALCL	84953	11	12297627	12380691
TEAD1	7003	11	12695969	12966298
NAV2	89797	11	19372271	20143144
C11orf91	100131378	11	33719807	33722347
CD59	966	11	33719807	33757991
CD44	960	11	35160417	35253949
CREB3L1	90993	11	46299212	46342972
AHNAK	79026	11	62201016	62323707
FRMD8	83786	11	65154070	65180996
NEAT1	693197	11	65190245	65213011
NEAT1	283131	11	65190245	65213011
MALAT1	378938	11	65265233	65273940
CTSW	1521	11	65647280	65651212
FIBP	9158	11	65651212	65656010
CCDC85B	11007	11	65657875	65659105
FOSL1	8061	11	65659520	65668044
C11orf68	83638	11	65684279	65686588
DRAP1	10589	11	65686728	65689032
RN7SKP239	NA	11	67129885	67130179
CLCF1	23529	11	67131639	67141648
MYEOV	26579	11	69061605	69182494
IFITM9P	NA	11	69070879	69071274
MYEOV	26579	11	69061605	69182494
MAML2	84441	11	95709762	96076344
LAYN	143903	11	111411005	111432264
BCL9L	283149	11	118764584	118796317
MIR4492	100616376	11	118781417	118781496
UPK2	7379	11	118795873	118829269
ETS1	2113	11	128328656	128457453
NTM	50863	11	131240373	132206716
ERC1	23085	12	1099675	1605099
CDKN1B	1027	12	12867992	12875305
APOLD1	81575	12	12878851	12982909
PCED1B	91523	12	47473386	47630443
KRT80	144501	12	52562780	52585784
C12orf80	NA	12	52599368	52604639
CBX5	23468	12	54624724	54673886
HNRNPA1	3178	12	54673977	54680872
ITGA5	3678	12	54789045	54813244
LINC01154	NA	12	54822087	54823187
ITGA7	3679	12	56078352	56109827
BLOC1S1	2647	12	56109820	56113871
RDH5	5959	12	56114151	56118489
CD63	967	12	56119107	56123491
MON2	23041	12	62860597	62991363
C12orf61	283416	12	62995531	62997214
MIRLET7I	406891	12	62997466	62997550
PPM1H	57460	12	63037762	63328817
PPM1H	57460	12	63037762	63328817
PCNPP3	NA	12	66039772	66040242
RPSAP52	204010	12	66151800	66220754
HMGA2	8091	12	66217911	66360075
PHLDA1	22822	12	76419227	76427712
ELK3	2004	12	96588160	96663613
RN7SKP11	NA	12	96820978	96821264
CORO1C	23603	12	109038885	109125372
SSH1	54434	12	109176466	109251366
MIR619	693204	12	109230684	109230782
LINC00173	100287569	12	116971227	116974323
PXN-AS1	100506649	12	120639094	120650941
PXN	5829	12	120648250	120703574
STARD13	90627	13	33677272	33924767
STARD13-AS	100874241	13	33845516	33855471
TBC1D4	9882	13	75858808	76056250
TBC1D4-AS1	NA	13	75949647	75951430
LINC00452	643365	13	114586640	114626485
MRPL52	122704	14	23299088	23304246
MMP14	4323	14	23305766	23318236
FRMD6-AS2	100874185	14	51921230	52066670
FRMD6	122786	14	51955818	52197445
RAD51B	5890	14	68286496	69196935
RN7SL706P	NA	14	68616337	68616625
RAD51B	5890	14	68286496	69196935
RAD51B	5890	14	68286496	69196935
ZFP36L1	677	14	69254377	69263190
LTBP2	4053	14	74964873	75079306
LTBP2	4053	14	74964873	75079306
MOK	5891	14	102690837	102771537
C14orf79	122616	14	105452112	105476819
CDCA4	55038	14	105475910	105487485
FMN1	342184	15	33057747	33486897
C15orf52	388115	15	40623653	40633168
PHGR1	644844	15	40643234	40648635
EHD4	30844	15	42190950	42264776
MYO1E	4643	15	59427113	59665099
ANXA2	302	15	60639333	60695082
ANXA2	302	15	60639333	60695082
RORA	6095	15	60780483	61521518
SMAD3	4088	15	67356101	67487533
SMAD3	4088	15	67356101	67487533
SMAD3	4088	15	67356101	67487533
RPL29P30	NA	15	71088936	71095027
LOXL1-AS1	101929252	15	74200424	74220589
LOXL1-AS1	100287616	15	74200424	74220589
LOXL1	4016	15	74218330	74244478
LOXL1	4016	15	74218330	74244478
SEMA7A	8482	15	74701630	74726808
EFTUD1	79631	15	82422571	82555104
CLDN9	9080	16	3062457	3064506
CLDN6	9074	16	3064713	3070072
TNFRSF12A	51330	16	3068446	3072384
HCFC1R1	54985	16	3072621	3074287
THOC6	79228	16	3074028	3077756
LINC00273	649159	16	33961052	33962503
RNA5-8SP2	NA	16	33965426	33965577
MT2A	4502	16	56642111	56643409
ANKRD11	29123	16	89334038	89556969
ADORA2B	136	17	15848231	15879060
MIR193A	406968	17	29887015	29887102
RNU6ATAC7P	NA	17	29890787	29890913
MIR4725	100616449	17	29902288	29902377
MIR365B	100126356	17	29902430	29902540
KRTAP2-1	81872	17	39202793	39203568
KRTAP2-2	728279	17	39210750	39211482
KRTAP2-3	730755	17	39215495	39216344
KRTAP2-3	85294	17	39215495	39216344
KRTAP2-4	730755	17	39221369	39222131
KRTAP2-4	85294	17	39221369	39222131
ATP6V0A1	535	17	40610862	40674629
MIR5010	100847046	17	40666206	40666325
SKAP1	8631	17	46210802	46507637
ITGA3	3675	17	48133332	48167845
VMP1	406991	17	57784553	57919616
VMP1	81671	17	57784553	57919616
VMP1	406991	17	57784553	57919616
VMP1	81671	17	57784553	57919616
MIR21	406991	17	57918627	57918698
RNU6-450P	NA	17	57924799	57924905
LINC00511	100499467	17	70319264	70636611
LINC00511	400619	17	70319264	70636611
SAP30BP	29115	17	73663196	73704142
SEC14L1	6397	17	75082798	75213179
ROCK1P1	727758	18	109065	122219
DLGAP1	9229	18	3496030	4455335
DLGAP1-AS2	NA	18	3602998	3608334
EPG5	57724	18	43427574	43547240
NEDD4L	23327	18	55711599	56068772
GNG7	2788	19	2511217	2702707
TCEB1P28	NA	19	2538108	2538786
NFIX	4784	19	13106422	13209610
NANOS3	342977	19	13972877	13991571
TPM4	7171	19	16177831	16213813
SIPA1L3	23094	19	38397868	38699012
EIF3K	27335	19	39109735	39127595
ACTN4	81	19	39138289	39222223
ACTN4	81	19	39138289	39222223
ACTN4	81	19	39138289	39222223
AXL	558	19	41725108	41767671
PSG8	440533	19	43256838	43359843
PSG10P	653492	19	43343520	43359870
PSG1	5669	19	43370616	43383974
PSG1	5669	19	43370616	43383974
ZC3H4	23211	19	47567444	47617009
SAE1	10055	19	47616531	47713886
RIN2	54453	20	19867165	19983101
BCL2L1	598	20	30252255	30311792
FAM83C	128876	20	33873534	33880204
UQCC1	55245	20	33890369	33999944
UQCC1	55245	20	33890369	33999944
TGM2	7052	20	36756863	36794980
TGM2	7052	20	36756863	36794980
WFDC3	140686	20	44376583	44420571
RNU6ATAC38P	NA	20	44407337	44407462
DNTTIP1	116092	20	44420576	44440066
ZMYND8	23613	20	45837859	45985567
RN7SL243P	NA	20	45936797	45937126
ZMYND8	23613	20	45837859	45985567
HSF2BP	11077	21	44949072	45079374
NF2	4771	22	29999545	30094587
RPEP4	NA	22	30004889	30005490
LIF	3976	22	30636436	30642840
MYH9	4627	22	36677327	36784063
MYH9	4627	22	36677327	36784063
TXN2	25828	22	36863083	36878077
ATXN10	25814	22	46067678	46241187
C22orf26	55267	22	46445358	46450024
